# Consistent Under-reporting of Task Details in Motor Imagery Research

**DOI:** 10.1101/2022.10.25.513501

**Authors:** Elise E Van Caenegem, Gautier Hamoline, Baptiste M Waltzing, Robert M Hardwick

## Abstract

Motor Imagery is a subject of longstanding scientific interest. However, critical details of motor imagery protocols are not always reported in full, hampering direct replication and translation of this work. The present review provides a quantitative assessment of the prevalence of under-reporting in the recent motor imagery literature. Publications from the years 2018-2020 were examined, with 695 meeting the inclusion criteria for further examination. Of these studies, 64% (445/695) did not provide information about the modality of motor imagery (i.e., kinesthetic, visual, or a mixture of both) used in the study. When visual or mixed imagery was specified, the details of the visual perspective to be used (i.e., first person, third person, or combinations of both) were not reported in 24% (25/103) of studies. Further analysis indicated that studies using questionnaires to assess motor imagery reported more information than those that did not. We conclude that studies using motor imagery consistently under-report key details of their protocols, which poses a significant problem for understanding, replicating, and translating motor imagery effects.
