## Supplementary material for "Consistent Under-reporting of Task Details in Motor Imagery Research": Data analysis of methods in motor imagery litterature

### Sheet: Feuil1
	Details of the Paper		Questionnaire Used	Is the type of imagery specified?
	First author	Year	No / name questionnaire	No/Visual/Kinesthetic/Mixed?	No / Internal (1st person), External (3rd person), Mixed?	DOI
1	Abbas	2018	No	No	No	10.1109/EMBC.2018.8512271
2	Abbas	2018b	No	No	No	10.1109/EMBC.2018.8512238
3	Abraham	2018	MIQ-RS,VAS,KVIQ-20,VMIQ-2	Mixed	Mixed (internal-external)	10.1155/2018/6168507
4	Adams	2018	No	Mixed	1st person	10.1111/bjop.12274
5	Ahn	2018	Inter-task questionnaire	Kinesthetic	No	10.3389/fnhum.2018.00059
6	Anderson	2018	No	No	No	10.1016/j.jcm.2018.05.004
7	Arnin	2018	No	No	No	10.1109/EMBC.2018.8512193
8	Athanasiou	2018	No	No	No	10.1016/j.neuroscience.2016.05.044
9	Auer	2018	No	No	No	10.1016/j.neuroscience.2016.04.034
10	Bagarinao	2018	No	No	No	10.3389/fnhum.2018.00158
11	Baravalle	2018	No	No	No	10.3390/e20090660
12	Barios	2018	No	Mixed	No	10.1142/S0129065718500454
13	Barsotti	2018	No	No	No	10.1109/TNSRE.2017.2739244
14	Beauchet	2018	No	Visual	Mixed	10.1371/journal.pone.0191513
15	Belwafi	2018	No	No	No	10.1016/j.jneumeth.2018.04.013
16	Bera	2018	No	No	No	10.1109/EMBC.2018.8513421
17	Bhatt	2018	VVIQ	No	No	10.3389/fnbeh.2018.00203
18	Bian	2018	No	No	No	10.1016/j.compbiomed.2018.03.018
19	Braiman	2018	No	No	No	10.1016/j.cub.2018.10.057
20	Brumberg	2018	No	No	No	10.1109/TNSRE.2018.2808425
21	Bunno	2018	No	No	No	10.1080/08990220.2018.1538963
22	Callow	2018	VMIQ-2	Visual	Mixed (1st-3rd)	10.1177/1747021818811464
23	Campioni	2018	No	Mixed	No	10.1016/j.bandc.2018.03.007
24	Cantillo-Negrete	2018	No	No	No	10.1155/2018/1624637
25	Carvalho	2018	No	No	No	10.1111/jep.12921
26	Catrambone	2018	No	No	No	10.1109/EMBC.2018.8512912
27	Catrambone	2018b	No	No	No	10.1109/EMBC.2018.8512239
28	Chan	2018	VMIQ-2	Mixed	No	10.1016/j.alcohol.2018.10.005
29	Chang	2018	No	No	No	10.1088/1741-2552/aad567
30	Chang	2018b	Praxis imagery questionnaire	Mixed	No	10.1016/j.humov.2017.09.011
31	Chatelle	2018	No	No	No	10.1016/j.clinph.2018.04.747
32	Chen	2018	No	No	No	10.1177/0300060518814127
33	Chiarelli	2018	No	No	No	10.1088/1741-2552/aaaf82
34	Chowdhury	2018	No	No	No	10.1109/JBHI.2018.2863212
35	Chu	2018	No	Kinesthetic	No	10.3389/fnins.2018.00680
36	Corbet	2018	No	Kinesthetic	No	10.1016/j.neuroimage.2018.04.005
37	Corsi	2018	No	No	No	10.1142/S0129065718500144
38	Corveleyn	2018	No	No	No	10.2174/1567205014666171030105720
39	Costa	2018	No	No	No	10.1016/j.compbiomed.2018.09.021
40	Dagaev	2018	No	No	No	10.1088/1741-2552/aa8065
41	Dai	2018	No	No	No	10.1155/2018/9871603
42	Dai	2018b	No	No	No	10.1063/1.5006511
43	Darvishi	2018	No	No	No	10.1109/JTEHM.2018.2875985
44	De Witte	2018	No	No	No	10.1177/1553350618800148
45	Demanboro	2018	KVIQ	Mixed	No	10.1590/0004-282X20170181
46	Di Rienzo	2018	MIQ-3	Mixed	Mixed	10.1080/02640414.2017.1303188
47	Dinarès-Ferran	2018	No	No	No	10.3389/fnins.2018.00308
48	Emami	2018	No	Kinesthetic	No	10.1016/j.clinph.2018.03.015
49	Feng	2018	No	No	No	10.1016/j.neunet.2018.02.011
50	Fernandez-Rodriguez	2018	No	Mixed	No	10.3389/fnins.2018.00438
51	Frank	2018	MIQ-R	Mixed	Mixed	10.1123/jsep.2017-0088
52	Frolov	2018	No	Kinesthetic	No	10.3389/fneur.2018.01135
53	Fuchs	2018	FPIQ, MIQ-c	Mixed	Mixed (internal-external)	10.1016/j.humov.2018.06.015
54	Garbarini	2018	MIQ-R	Kinesthetic	No	10.1016/j.cortex.2018.01.011
55	Geiger	2018	MIQ-R	No	No	10.2340/16501977-2315
56	Georgiadis	2018	No	No	No	10.1186/s12984-018-0431-6
57	Giles	2018	No	No	No	10.1109/EMBC.2018.8512643
58	Gong	2018	No	No	No	10.1080/00222895.2017.1327417
59	Grenier	2018	No	No	No	10.1016/j.maturitas.2018.01.001
60	Grosprêtre	2018	MIQ-R	Kinesthetic	No	10.1080/17461391.2017.1415377
61	Grosprêtre	2018b	MIQ-R	Kinesthetic	No	10.1113/JP276694
62	Guan	2018	No	No	No	10.1155/2018/6265108
63	Guerra	2018	KVIQ	Kinesthetic	1st person	10.1016/j.ctcp.2018.08.002
64	Guggenberger	2018	No	No	No	10.1016/j.brs.2018.08.012
65	Halme	2018	No	No	No	10.1038/s41598-018-28295-z
66	Hamada	2018	No	No	No	10.1007/s11682-017-9821-9
67	Han	2018	No	No	No	10.1186/s12984-018-0365-z
68	Han	2018b	No	No	No	10.3389/fnins.2018.00217
69	Hettiarachchi	2018	No	No	No	10.1016/j.jneumeth.2018.05.001
70	Huang	2018	No	No	No	10.1038/s41598-018-31436-z
71	Ingram	2018	No	No	No	10.1016/j.bbr.2018.10.030
72	Irimia	2018	No	No	No	10.3389/frobt.2018.00130
73	Irvine	2018	No	No	No	10.1016/j.neuropsychologia.2018.11.015
74	Islam	2018	No	No	No	10.1088/1741-2552/aac313
75	Jahangiri	2018	No	No	No	10.1109/EMBC.2018.8512724
76	Jahangiri	2018b	No	No	No	10.1007/s10916-018-1137-9
77	Jiao	2018	No	No	No	10.1109/JBHI.2018.2832538
78	Kar	2018	No	No	No	10.1109/EMBC.2018.8513451
79	Kato	2018	No	No	No	10.1016/j.jneumeth.2017.10.015
80	Kato	2018b	VMIQ	Visual	1st person	10.1016/j.neulet.2018.01.001
81	Kawakami	2018	No	No	No	10.1155/2018/3946367
82	Kaya	2018	No	No	No	10.1038/sdata.2018.211
83	Keller	2018	No	No	No	10.1016/j.brs.2018.02.010
84	Khalaf	2018	No	No	No	10.1016/j.jneumeth.2018.11.017
85	Kilteni	2018	No	Kinesthetic	1st person	10.1038/s41467-018-03989-0
86	Kim	2018	No	No	No	10.1007/s11517-017-1761-4
87	Kim	2018c	No	No	No	10.1109/TNSRE.2016.2597854
88	Kim	2018d	No	No	No	10.1155/2018/4281230
89	Kim	2018e	MIQ-RS	Mixed	No	10.1371/journal.pone.0190715
90	Kirar	2018	No	No	No	10.1007/s10916-018-0931-8
91	Kobelt	2018	KVIQ	Kinesthetic	Internal	10.3389/fpsyg.2018.00597
92	Kober	2018	MIQ-R	Kinesthetic	No	10.1016/j.biopsycho.2018.05.009
93	Korik	2018	No	Kinesthetic	No	10.3389/fnins.2018.00130
94	Kraeutner	2018	IQU, MIQ-RS	Kinesthetic	1st person	10.1111/ejn.13900
95	Kraus	2018	No	Kinesthetic	1st person	10.1523/JNEUROSCI.2893-17.2017
96	Kumar	2018	No	No	No	10.1007/s11517-018-1821-4
97	Lagueux	2018	No	No	No	10.1097/AJP.0000000000000522
98	Lauber	2018	No	No	No	10.1016/j.neuropsychologia.2018.12.010
99	Lebon	2018	MIQ-R	Mixed	1st person	10.1002/hbm.23956
100	Lee	2018	No	No	1st person	10.1016/j.neuroimage.2018.12.055
101	Lendaro	2018	No	Kinesthetic	No	10.1136/bmjopen-2017-021039
102	Li	2018	No	No	No	10.1142/S0129065718500168
103	Li	2018b	No	No	No	10.1007/s10548-018-0688-x
104	Li	2018e	No	No	No	10.1155/2018/1482874
105	Lisi	2018	No	No	No	10.3389/fnins.2018.00024
106	Lo Monaco	2018	VMIQ, VVIQ, TVIC	Mixed	Mixed
107	Lotte	2018	No	No	No	10.1088/1741-2552/aac577
108	Luo	2018b	No	No	No	10.1186/s12859-018-2365-1
109	Lyukmanov	2018	No	Kinesthetic	1st person	10.17116/jnevro201811808143
110	Ma	2018	No	No	No	10.1109/EMBC.2018.8512590
111	Mahmoudi	2018	No	No	No	10.1007/s13246-018-0691-2
112	Mateo	2018	KVIQ	Mixed	1st person	10.1016/j.rehab.2018.06.003
113	McGee	2018	No	Mixed	No	10.1186/s12891-018-2115-6
114	McWhinney	2018	No	Kinesthetic	No	10.1007/s11517-017-1683-1
115	Mehler	2018	Standard motor imagery questionnnaire	Kinesthetic	No	10.1016/j.neuroimage.2018.09.007
116	Meng	2018	MIQ-R	Mixed	1st person	10.7717/peerj.5588
117	Meng	2018b	No	Kinesthetic	1st person	10.3389/fnins.2018.00227
118	Meng	2018c	No	No	No	10.1109/TBME.2018.2872855
119	Mizuguchi	2018	VMIQ-2	Mixed	No	10.1016/j.neures.2018.12.005
120	Mizuno	2018	No	No	No	10.2196/12339
121	Mondini	2018	No	No	No	10.1371/journal.pone.0193004
122	Montuori	2018	No	Mixed	Mixed (internal-external)	10.1155/2018/7235872
123	Myers	2018	KVIQ-20	No	No	10.1016/j.parkreldis.2018.05.006
124	Nakagawa	2018	No	No	1st person	10.1016/j.neulet.2018.01.015
125	Nakano	2018	Japanese KVIQ et Japanese MIQ-R	Mixed	Mixed	10.3390/brainsci8050079
126	Nakano	2018b	No	No	No	10.1007/s40520-018-0963-4
127	Naro	2018b	No	No	No	10.3389/fneur.2018.00047
128	Nicholson	2018	KVIQ-10	No	1st person	10.2147/CIA.S164401
129	O'shea	2018	VMIQ-2	Kinesthetic	No	10.1080/00222895.2018.1485010
130	Oikonomou	2018	No	No	No	10.1109/EMBC.2018.8512195
131	Omedes	2018	No	No	No	10.1088/1741-2552/aac1a1
132	Ortiz	2018	No	No	No	10.1109/EMBC.2018.8512256
133	Park	2018	No	No	No	10.1109/TNSRE.2017.2757519
134	Peng	2018	No	No	No	10.1109/TNB.2018.2839736
135	Perdikis	2018	No	No	No	10.1371/journal.pbio.2003787
136	Petersen	2018	No	No	No	10.1109/EMBC.2018.8512615
137	Piedimonte	2018	No	Mixed	No	10.1002/aur.1902
138	Quintal	2018	No	No	No	10.1016/j.jht.2018.01.012
139	Raison	2018	MIQ	Mixed	1st person	10.1111/bju.14376
140	Rakusa	2018	No	No	No	10.1007/s10548-017-0584-9
141	Rathee	2018	No	No	No	10.1109/EMBC.2018.8513417
142	Robin	2018	MIQ, SIQ (Sport Imagery Questionnaire)	Mixed	No	10.1123/japa.2017-0069
143	Robinson	2018	No	No	No	10.1088/1741-2552/aae597
144	Rodriguez-Ugarte	2018	No	No	No	10.1109/EMBC.2018.8512656
145	Rodriguez-Ugarte	2018b	No	No	No	10.3390/s18041136
146	Rodriguez-Ugarte	2018c	No	No	No	10.3389/fnins.2018.00757
147	Romkema	2018	VMIQ	Kinesthetic	1st person	10.1371/journal.pone.0204839
148	Rosa So	2018	No	No	No	10.1109/EMBC.2018.8512411
149	Roy	2018	No	No	No	10.1007/s11517-018-1833-0
150	Ruan	2018	No	No	No	10.1007/s10916-018-1106-3
151	Rulleau	2018	VMIQ	Kinesthetic	No	10.1080/0361073X.2018.1521496
152	Sacheli	2018	VMIQ	Kinesthetic	1st person	10.1016/j.nicl.2018.07.003
153	Saha	2018	No	No	No	10.1109/TNSRE.2017.2778178
154	Saidutta	2018	No	No	No	10.1109/EMBC.2018.8512714
155	Sakhavi	2018	No	No	No	10.1109/TNNLS.2018.2789927
156	Sakurada	2018	MIQ-R	Mixed	Mixed (internal-external)	10.1002/brb3.1183
157	Santamaria	2018	No	No	No	10.1049/htl.2017.0049
158	Saruco	2018	MIQ-R	Kinesthetic	No	10.1155/2018/5351627
159	Saumur	2018	No	No	Internal	10.1159/000494091
160	Scheil	2018	No	No	No	10.1016/j.actpsy.2018.04.008
161	Seebacher	2018	No	Mixed	Internal	10.1186/s40945-018-0045-0
162	Seebacher	2018b	KVIQ-10	Mixed	internal/1st person	10.1177/1352458518795332
163	She	2018	No	No	No	10.1155/2018/9593682
164	She	2018b	No	No	No	10.1007/s11517-018-1875-3
165	Sheahan	2018	MIQ-RS	No	No	10.1038/s41598-018-32606-9
166	Shepherd	2018	No	Mixed	No	10.1080/09593985.2018.1548047
167	Shi	2018	No	No	No	10.1109/EMBC.2018.8512914
168	Shin	2018	No	Kinesthetic	No	10.3389/fninf.2018.00005
169	Shu	2018	No	No	No	10.1109/EMBC.2018.8512860
170	Shu	2018b	No	No	No	10.3389/fnins.2018.00093
171	Simon	2018	MIQ (german version)	Visual	1st person	10.1080/13803395.2018.1500527
172	Sobierajewicz	2018	No	Kinesthetic	1st person	10.1080/00222895.2018.1513395
173	Sobierajewicz	2018b	No	Kinesthetic	1st person	10.1371/journal.pone.0207449
174	Storti	2018	No	Kinesthetic	No	10.1088/1741-2552/aa8b27
175	Subirats	2018	VMIQ-2	Mixed	Mixed (internal-external)	10.1016/j.jns.2018.06.015
176	Tabernig	2018	No	No	No	10.1177/2055668318789280
177	Tacchino	2018	KVIQ	No	1st person	10.3389/fnhum.2017.00628
178	Takahashi	2018	No	Kinesthetic	No	10.1186/s12984-018-0440-5
179	Takemi	2018	No	Kinesthetic	No	10.1016/j.neuroimage.2018.08.070
180	Talukdar	2018	No	No	No	10.1007/s10827-018-0701-0
181	Tanaka	2018	No	No	No	10.1016/j.neures.2017.11.004
182	Theeuwes	2018	No	No	No	10.1016/j.actpsy.2017.05.002
183	Tinaz	2018	MIQ-3	Kinesthetic	No	10.3389/fnhum.2018.00496
184	Toriyama	2018	KVIQ	Kinesthetic	No	10.3389/fnhum.2018.00295
185	Traverse	2018	No	Kinesthetic	No	10.1155/2018/8265427
186	Vučković	2018	No	No	No	10.1016/j.clinph.2018.05.020
187	Vuckovic	2018b	VMIQ	Kinesthetic	No	10.1109/TNSRE.2018.2877620
188	Wadsworth	2018	No	No	No	10.1016/j.bbr.2017.12.012
189	Wang	2018	No	No	No	10.1007/s11517-018-1883-3
190	Wang	2018b	No	No	No	10.1016/j.compbiomed.2018.04.022
191	Wang	2018c	No	No	No	10.1109/EMBC.2018.8512184
192	Wang	2018d	No	No	No	10.1109/TNSRE.2018.2876129
193	Wang	2018f	No	Kinesthetic	No	10.1109/EMBC.2018.8512749
194	Wriessnegger	2018	No	Kinesthetic	1st person	10.1016/j.bandc.2018.07.006
195	Wriessnegger	2018b	No	Kinesthetic	No	10.3389/fpsyg.2018.01976
196	Wu	2018	No	Kinesthetic	No	10.3389/fnhum.2018.00085
197	Xie	2018	No	No	No	10.1109/TNSRE.2018.2794415
198	Xygonakis	2018	No	No	No	10.1155/2018/7957408
199	Yang	2018	No	No	No	10.1109/EMBC.2018.8512701
200	Yao	2018	No	No	No	10.1109/TNSRE.2017.2769686
201	Yiasemidou	2018	MIQ-RS	Mixed	No	10.1007/s00464-017-5788-2
202	Yohanandan	2018	No	No	No	10.1109/EMBC.2018.8513429
203	Yokota	2018	No	Kinesthetic	1st person	10.1016/j.neulet.2018.02.036
204	Yoo	2018	No	Kinesthetic	1st person	10.1038/s41598-018-33839-4
205	Yoxon	2018	No	Visual	Internal (1st person)	10.1080/00222895.2017.1327408
206	Yu	2018	No	No	No	10.1109/TNSRE.2018.2881215
207	Yu	2018b	No	Mixed	No	10.3389/fnins.2018.00509
208	Zabielska-Mendyk	2018	No	Kinesthetic	No	10.1016/j.neuroscience.2018.05.028
209	Zapala	2018	MIQ-RS	Mixed	Mixed	10.1007/s10484-017-9383-z
210	Zhang	2018	No	No	No	10.1109/TNSRE.2017.2759241
211	Zhang	2018b	Perspective questionnaire, MIQ-R	Mixed	Mixed	10.1016/j.neuroscience.2018.03.050
212	Zhang	2018c	Perspective questionnaire, MIQ-R	Mixed	Mixed	10.7717/peerj.4687
213	Zhang	2018d	No	Kinesthetic	No	10.1007/s00429-018-1786-y
214	Zhang	2018e	No	Kinesthetic	No	10.3389/fnhum.2018.00125
215	Zhang	2018f	No	No	No	10.1109/TCYB.2018.2841847
216	Zhang	2018g	No	Kinesthetic	No	10.1109/EMBC.2018.8512706
217	Zhao	2018	No	No	No	10.7507/1001-5515.201708061
218	Zhao	2018b	No	No	No	10.3389/fnins.2018.00272
219	Zheng	2018	No	No	No	10.1109/TNSRE.2018.2794534
220	Abdalmalak	2019	No	No	No	10.1016/j.neulet.2019.134607
221	Abraham	2019	VMIQ-2, DIQ (dance imagery questionnnaire)	Mixed	Mixed (1st-3rd)	10.3389/fpsyg.2019.00382
222	Abraham	2019b	MIQ-RS, KVIQ-20, VMIQ-2	Mixed	Mixed (1st-3rd)	10.1016/j.ctim.2018.11.020
223	Abu-Rmileh	2019	No	Kinesthetic	No	10.3389/fnhum.2019.00362
224	Ai	2019	No	No	No	10.1088/1741-2552/ab0328
225	Alchalabi	2019	No	No	No	10.1155/2019/2503431
226	Antonacci	2019	No	No	No	10.1109/EMBC.2019.8857909
227	Asao	2019	MIQ-R	No	No	10.1097/WNR.0000000000001245
228	Athif	2019	No	No	No	10.1007/s13246-019-00721-0
229	Azab	2019	No	No	No	10.1109/TNSRE.2019.2923315
230	Bagh	2019	No	No	No	10.1109/EMBC.2019.8857066
231	Behrenbeck	2019	No	No	No	10.1088/1741-2552/aafabc
232	Belwafi	2019	No	No	No	10.1016/j.jneumeth.2019.108346
233	Bhoyroo	2019	No	No	No	10.1016/j.actpsy.2019.102902
234	Bian	2019	No	No	No	10.1097/WNR.0000000000001251
235	Bonassi	2019	KVIQ-10	Kinesthetic	No	10.1016/j.neuroscience.2019.04.031
236	Botrel	2019	KVIQ	Kinesthetic	No	10.1016/j.bbr.2019.111993
237	Brandwayn	2019	No	No	No	10.1080/23279095.2019.1566133
238	Brumberg	2019	No	No	No	10.1044/2019_JSLHR-S-MSC18-18-0198
239	Bruno	2019	No	Kinesthetic	No	10.1016/j.cortex.2019.02.024
240	Bunno	2019	No	Kinesthetic	No	10.1097/WNR.0000000000001218
241	Carey	2019	MIQ-3, TAMI (Madan and Singhal, 2013)	Visual	3rd person	10.3389/fpsyg.2019.00422
242	Carino-Escobar	2019	No	No	No	10.1155/2019/7084618
243	Caruso	2019	No	Kinesthetic	No	10.1016/j.jns.2019.116427
244	Chen	2019	No	No	No	10.1155/2019/5068283
245	Chholak	2019	No	Mixed	No	10.1038/s41598-019-46310-9
246	Christakou	2019	MIQ-RS	Mixed	No	10.1080/09593985.2019.1636917
247	Craik	2019	No	Kinesthetic	No	10.1109/EMBC.2019.8857575
248	Dahm	2019	Yes but not specified	Mixed	1st person	10.1016/j.humov.2019.03.005
249	Dahm	2019b	No	Kinesthetic	No	10.3390/vision3040066
250	Dai	2019	No	No	No	10.3390/s19030551
251	De La Pava Panche	2019	No	No	No	10.3389/fnins.2019.01277
252	Debarnot	2019	MIQ-3	Mixed	Internal	10.1016/j.nlm.2019.107062
253	Delisle-Rodriguez	2019	No	No	No	10.1088/1741-2552/ab08c8
254	Duan	2019	No	No	No	10.3389/fnbot.2019.00023
255	Elomaa	2019	No	No	No	10.1515/sjpain-2018-0098
256	Emami	2019	No	Kinesthetic	No	10.1016/j.bbr.2019.112240
257	Erdoĝan	2019	No	Kinesthetic	No	10.1088/1741-2552/aafdca
258	Errante	2019	No	Kinesthetic	No	10.3389/fneur.2019.00837
259	Feng	2019	No	No	No	10.1155/2019/8068357
260	Fernandez-Fraga	2019	No	No	No	10.1016/j.dib.2019.103871
261	Foong	2019	No	Kinesthetic	No	10.1109/TBME.2019.2921198
262	Forgaard	2019	MIQ-RS	Kinesthetic	No	10.1152/jn.00159.2019
263	Fu	2019	No	No	No	10.1007/s10916-019-1270-0
264	Fusco	2019	No	Visual	1st person	10.1371/journal.pone.0218378
265	Gandola	2019	No	Kinesthetic	1st person	10.1016/j.nicl.2019.101838
266	Gaur	2019	No	No	No	10.1142/S0129065719500254
267	Gaxiola-Tirado	2019	No	No	No	10.1109/EMBC.2019.8857232
268	Geiger	2019	KVIQ-10	Mixed	Internal	10.1155/2019/9351689
269	Georgiadis	2019	No	No	No	10.1088/1741-2552/ab21fd
270	Georgiadis	2019b	No	No	No	10.1109/EMBC.2019.8856973
271	Guan	2019	No	No	No	10.1155/2019/5627156
272	Gurve	2019	No	No	No	10.1109/EMBC.2019.8856678
273	Ha	2019	No	No	No	10.3390/s19132854
274	Han	2019	No	Kinesthetic	No	10.1186/s12984-019-0493-0
275	He	2019	No	No	No	10.1109/TBME.2019.2913914
276	He	2019b	No	No	No	10.1109/TNSRE.2019.2961309
277	Hosni	2019	No	No	No	10.1088/1741-2552/ab4c75
278	Hossain	2019	No	No	No	10.1109/TNSRE.2018.2883594
279	Huang	2019	No	No	No	10.3389/fnins.2019.01243
280	Huang	2019b	No	No	No	10.1109/EMBC.2019.8857422
281	Jafarifarmand	2019	No	Kinesthetic	No	10.1109/TNSRE.2019.2915801
282	Jeong	2019	No	No	No	10.1109/EMBC.2019.8857693
283	Ji	2019	No	No	No	10.3390/brainsci9080201
284	Jin	2019	No	No	No	10.1016/j.neunet.2019.07.008
285	Joadder	2019	No	No	No	10.1007/s13755-019-0076-2
286	Johnson	2019	No	No	No	10.3390/brainsci9090237
287	Kahraman	2019	KVIQ	Mixed	Mixed	10.1177/1357633X18822355
288	Kanokwan	2019	MIQ-R	Mixed	1st person	10.1589/jpts.31.440
289	Kanthack	2019	No	Kinesthetic	No	10.1016/j.physbeh.2019.112583
290	Khalaf	2019	No	No	No	10.1016/j.jneumeth.2019.03.018
291	Kim	2019	No	No	No	10.1016/j.compbiomed.2019.05.024
292	Kim	2019b	No	No	No	10.1109/EMBC.2019.8857517
293	Klein	2019	No	Kinesthetic	No	10.3389/fnhum.2019.00331
294	Ko	2019	No	No	No	10.1109/TNSRE.2019.2920748
295	Kober	2019	No	Kinesthetic	No	10.1007/s00455-019-09985-w
296	Kober	2019b	No	Kinesthetic	No	10.1016/j.neurobiolaging.2019.05.022
297	Kotegawa	2019	No	Visual	1st person	10.1007/s00221-019-05706-9
298	Kraeutner	2019	MIQ-RS	Mixed	No	10.1016/j.neuropsychologia.2019.02.016
299	Krause	2019	Yes but not specified	No	No	10.1002/hbm.24683
300	Kumar	2019	No	No	No	10.1038/s41598-019-45605-1
301	Kwon	2019	No	No	No	10.1109/TNNLS.2019.2946869
302	La Touche	2019	MIQ-R	Mixed	No	10.1016/j.pmrj.2018.05.025
303	La Touche	2019b	No	Kinesthetic	3rd person	10.1080/00222895.2019.1645087
304	Lebon	2019	No	Kinesthetic	No	10.1093/cercor/bhx350
305	Lee	2019	No	No	No	10.1093/gigascience/giz002
306	Lee	2019b	No	No	No	10.1097/MRR.0000000000000366
307	Lee	2019c	KVIQ-10	Mixed	Mixed (1st-3rd)	10.1038/s41598-019-49254-2
308	Lei	2019	No	Kinesthetic	No	10.1109/TNSRE.2019.2895064
309	Li	2019	No	No	No	10.1155/2019/7529572
310	Li	2019b	No	No	No	10.1155/2019/4317078
311	Li	2019c	No	No	No	10.1109/TBME.2019.2906688
312	Li	2019d	No	No	No	10.1109/TNSRE.2019.2915621
313	Ling	2019	No	No	No	10.1109/EMBC.2019.8857933
314	Lu	2019	No	Kinesthetic	No	10.1016/j.neulet.2019.134727
315	Lugo	2019	No	No	No	10.1016/j.rehab.2019.02.005
316	Lührs	2019	No	No	No	10.1016/j.neuroimage.2019.03.046
317	Luo	2019	No	No	No	10.1016/j.jneumeth.2019.05.011
318	Ma	2019	No	Kinesthetic	No	10.1109/TNSRE.2019.2953121
319	Maegherman	2019	No	No	No	10.3389/fnhum.2019.00195
320	Majidov	2019	No	No	No	10.3390/s19071736
321	Malan	2019	No	No	No	10.1016/j.compbiomed.2019.02.009
322	Marins	2019	KVIQ-10	Kinesthetic	No	10.1016/j.neuroimage.2019.03.027
323	Martins	2019	No	No	No	10.1002/hbm.24549
324	Mashat	2019	No	Kinesthetic	No	10.1109/TNSRE.2019.2936987
325	Matalon	2019	No	Kinesthetic	No	10.1080/09593985.2019.1625090
326	Mebarkia	2019	No	No	No	10.1007/s13246-019-00793-y
327	Meekes	2019	No	Kinesthetic	No	10.3389/fnhum.2019.00069
328	Meng	2019	MIQ-R	Kinesthetic	1st person	10.1002/brb3.1252
329	Meng	2019b	No	Kinesthetic	1st person	10.3389/fnhum.2019.00128
330	Meziani	2019	No	No	No	10.1016/j.jneumeth.2019.108434
331	Missiroli	2019	No	No	No	10.1109/ICORR.2019.8779370
332	Morioka	2019	No	No	No	10.1002/acn3.739
333	Moukarzel	2019	KVIQ	Mixed	Mixed (1st-3rd)	10.1080/09638288.2017.1419289
334	Mousavi	2019	No	No	No	10.1080/2326263x.2019.1671040
335	Mousavi	2019b	No	No	No	10.1109/EMBC.2019.8857423
336	Nascimento	2019	MIQ-R	Kinesthetic	No	10.1186/s13063-019-3694-8
337	Nierhaus	2019	No	Kinesthetic	No	10.1113/JP278118
338	Nierula	2019	No	No	No	10.1113/JP278167
339	Olcay	2019	No	No	No	10.1016/j.compbiomed.2019.103441
340	Olias	2019	No	No	No	10.1109/TNSRE.2019.2905894
341	Onay	2019	No	No	No	10.1515/bmt-2018-0201
342	Oosawa	2019	VMIQ-2	Kinesthetic	1st person	10.3389/fnhum.2019.00135
343	Ortiz-Echeverri	2019	No	No	No	10.3390/s19204541
344	Ozdenizci	2019	No	No	No	10.1109/TBME.2019.2908099
345	Pan	2019	KVIQ-10	Kinesthetic	No	10.3389/fneur.2019.00096
346	Paolucci	2019	No	No	No
347	Paolucci	2019b	No	Kinesthetic	No	10.23736/S1973-9087.19.05757-5
348	Paravlic	2019	MIQ-3	Mixed	Mixed (internal-external)	10.1371/journal.pone.0221089
349	Paris-Alemany	2019	MIQ-R	Mixed	Mixed (internal-external)	10.1080/08990220.2019.1641480
350	Paris-Alemany	2019b	MIQ-R	Mixed	Mixed (internal-external)	10.1111/sms.13399
351	Park	2019	VMIQ	No	No	10.1080/09638288.2019.1577502
352	Park	2019b	No	No	No	10.1109/TNSRE.2019.2922713
353	Park	2019c	No	No	No	10.3390/s19173769
354	Pereira	2019	MIQ-3	Kinesthetic	1st person	10.1089/brain.2019.0697
355	Peterson	2019	KVIQ-10	Kinesthetic	No	10.1088/1741-2552/aaf046
356	Raza	2019	No	No	No	10.1016/j.neucom.2018.04.087
357	Razzak	2019	No	No	No	10.1109/JTEHM.2019.2942017
358	Rejer	2019	No	No	No	10.1088/1741-2552/ab36db
359	Rimbert	2019	MIQ-RS	Kinesthetic	No	10.3389/fnhum.2018.00529
360	Rimbert	2019b	No	Kinesthetic	No	10.3389/fnins.2019.00622
361	Rimbert	2019c	No	Kinesthetic	No	10.1186/s13063-019-3596-9
362	Rimbert	2019d	MIQ-RS	No	No	10.3389/fpsyg.2019.02341
363	Rodrigues	2019	No	No	No	10.1007/s11517-019-01989-w
364	Rossi	2019	No	No	No	10.1155/2019/1328453
365	Ruffino	2019	MIQ-R	Mixed	1st person	10.1007/s00221-019-05514-1
366	Ruffino	2019b	MIQ-R	Mixed	1st person	10.1038/s41598-019-56628-z
367	Ruggirello	2019	No	Mixed	1st person	10.1016/j.bandc.2019.103598
368	Saha	2019	No	No	No	10.3389/fninf.2019.00047
369	Sakai	2019	KVIQ	No	No	10.1589/jpts.31.992
370	Salazar-Ramirez	2019	No	No	No	10.1371/journal.pone.0218181
371	Saleem	2019	KIAQ	No	No	10.1177/0008417418824871
372	Saruco	2019	KVIQ-10	Mixed	1st person	10.1080/00222895.2019.1689908
373	Saruco	2019b	KVIQ-10	Mixed	1st person	10.23736/S1973-9087.17.04776-1
374	Scarpina	2019	No	No	No	10.1007/s00221-019-05608-w
375	Scheil	2019	No	No	No	10.1007/s00426-019-01183-5
376	Schiatti	2019	No	No	No	10.1109/EMBC.2019.8857192
377	Schwarz	2019	No	No	No	10.1007/s11517-019-02047-1
378	Sebastiani	2019	MIQ-3	Mixed	Internal	10.12871/00039829201911
379	Selfslagh	2019	No	No	No	10.1038/s41598-019-43041-9
380	Shironouchi	2019	No	Kinesthetic	1st person	10.1016/j.neulet.2019.134284
381	Singh	2019	No	No	No	10.3390/s19020379
382	Škola	2019	No	Kinesthetic	1st person	10.3389/fnhum.2019.00329
383	Solomon	2019	MIQ-R	Kinesthetic	1st person	10.1016/j.brainres.2019.146310
384	Song	2019	No	No	No	10.1109/TNSRE.2019.2895029
385	Sreeja	2019	No	No	No	10.1109/EMBC.2019.8857496
386	Stolk	2019	No	No	No	10.7554/eLife.48065
387	Storm	2019	KVIQ	Mixed	No	10.3389/fpsyg.2019.01568
388	Szynkiewicz	2019	No	Mixed	1st person	10.1044/2019_JSLHR-S-18-0128
389	Takahashi	2019	No	Kinesthetic	No	10.3389/fnins.2019.00149
390	Tang	2019	No	No	No	10.1162/neco_a_01183
391	Tang	2019b	No	No	No	10.1016/j.artmed.2019.101747
392	Tariq	2019	No	Kinesthetic	No	10.1088/2057-1976/ab54ad
393	Tayeb	2019	No	Kinesthetic	No	10.3390/s19010210
394	Thomas	2019	No	No	No	10.1037/xhp0000676
395	Tottrup	2019	No	No	No	10.1109/ICORR.2019.8779499
396	Tsuchimoto	2019	No	Kinesthetic	No	10.1016/j.neuroscience.2019.07.037
397	Venkatamaran	2019	No	No	No	10.2337/dc19-0746
398	Veverka	2019	MIQ	Kinesthetic	No	10.3389/fneur.2019.00495
399	Vidaurre	2019	No	No	No	10.1016/j.neuroimage.2019.05.074
400	Virgilio	2019	No	No	No	10.1016/j.neunet.2019.09.037
401	Vukelić	2019	No	Kinesthetic	No	10.1016/j.neuroimage.2019.03.067
402	Wang	2019	No	No	1st person	10.1109/TNSRE.2019.2940980
403	Wang	2019b	MIQ-RS	No	No	10.3389/fnagi.2019.00312
404	Wang	2019e	No	Kinesthetic	No	10.1109/TNSRE.2019.2903685
405	Wang	2019f	No	Kinesthetic	No	10.1088/1741-2552/ab377d
406	Wilson	2019	No	No	No	10.3389/fnins.2019.00502
407	Wu	2019	No	No	No	10.3389/fnins.2019.01275
408	Wu	2019b	No	No	No	10.1109/JBHI.2019.2922976
409	Xu	2019b	No	No	No	10.1155/2019/2087132
410	Yang	2019	No	No	No	10.1109/EMBC.2019.8857672
411	Yazici	2019	No	No	No	10.3390/brainsci9120372
412	Yilmaz	2019	No	No	No	10.1007/s11517-019-02075-x
413	Yoxon	2019	No	Mixed	1st person	10.1016/j.neuropsychologia.2019.107206
414	Zabicki	2019	VMIQ-2	Mixed	1st person	10.1016/j.neuroimage.2019.04.073
415	Zapparoli	2019	No	No	No	10.1093/cercor/bhy314
416	Zhang	2019	No	No	No	10.3389/fnhum.2019.00024
417	Zhang	2019b	No	No	No	10.3389/fnbot.2019.00007
418	Zhang	2019c	MIQ-R	Mixed	1st person	10.3389/fpsyg.2019.02752
419	Zhang	2019d	No	Kinesthetic	No	10.1109/EMBC.2019.8856609
420	Zhang	2019e	No	No	No	10.31083/j.jin.2019.02.17
421	Zhang	2019g	No	No	No	10.1088/1741-2552/ab3471
422	Zhang	2019i	No	Kinesthetic	No	10.1109/EMBC.2019.8857321
423	Zhang	2019j	No	No	No	10.1016/j.compbiomed.2019.02.023
424	Zhao	2019	No	No	No	10.1109/TNSRE.2019.2938295
425	Zheng	2019	No	No	No	10.1007/s11517-019-01960-9
426	Zhu	2019	No	Visual	1st person	10.1016/j.neuroscience.2019.02.006
427	Ziegler	2019	No	Kinesthetic	No	10.1016/j.brs.2019.03.009
428	Zuo	2019	No	No	No	10.1007/s11571-019-09560-x
429	Abdalmalak	2020	No	Kinesthetic	No	10.3389/fnins.2020.00105
430	Abidi	2020	MIQ-RS	Mixed	1st person	10.1002/jmri.27335
431	Aghdam	2020	No	No	No	10.4103/jmss.JMSS_65_19
432	Alanis-Espinosa	2020	No	Visual	Mixed (1st-3rd)	10.3389/fpsyg.2020.01301
433	Antonacci	2020	No	No	No	10.1109/EMBC44109.2020.9176114
434	Apolinário-Souza	2020	No	Visual	External	10.1080/00222895.2020.1852156
435	Aprigio	2020	MIQ-R	Visual	3rd person	10.1590/0004-282X20190186
436	Araya-Quintanilla	2020b	No	No	No	10.1097/MD.0000000000018833
437	Argiris	2020	FPIQ (Florida Praxis Imagery Questionnnaire)	No	No	10.1038/s41598-019-57361-3
438	Arpaia	2020	No	No	No	10.1142/S0129065721500039
439	Asahara	2020	No	No	No	10.1113/EP088194
440	Attallah	2020	No	No	No	10.3390/brainsci10110864
441	Avilov	2020	No	No	No	10.1109/EMBC44109.2020.9176228
442	Aydin	2020	No	No	No	10.1016/j.cmpb.2020.105535
443	Azab	2020	No	No	No	10.1088/1741-2552/ab64a0
444	Bagarinao	2020	No	Kinesthetic	No	10.3389/fnins.2020.00623
445	Bahmani	2020	MIQ-C (Children)	Mixed	Mixed (internal-external)	10.1016/j.humov.2020.102742
446	Bart	2020	No	No	1st person	10.1007/s00426-020-01327-y
447	Bart	2020b	No	No	1st person	10.1177/1747021820949388
448	Benitez-Andonegui	2020	No	No	No	10.3389/fnins.2020.00346
449	Bennett	2020	No	No	No	10.1088/1741-2552/abd51f
450	Benzy	2020	No	No	No	10.1109/TNSRE.2020.3039331
451	Bigirimana	2020	No	No	No	10.1109/TNSRE.2020.2978951
452	Bonassi	2020	KVIQ-10	Kinesthetic	No	10.1016/j.neuropsychologia.2020.107472
453	Bore	2020	No	No	No	10.1016/j.neunet.2020.01.022
454	Borra	2020	No	No	No	10.1016/j.neunet.2020.05.032
455	Bouguetoch	2020	MIQ-R	Kinesthetic	No	10.1371/journal.pone.0235074
456	Bovonsunthonchai	2020	KVIQ-10	Mixed	1st person	10.1038/s41598-020-63914-8
457	Brandl	2020	No	No	No	10.3389/fnins.2020.566147
458	Brihmat	2020	KVIQ	Mixed	1st person	10.1089/brain.2020.0750
459	Burianová	2020	VVIQ	No	No	10.1016/j.neuropsychologia.2020.107539
460	Canepa	2020	MIQ-R	Mixed	No	10.3389/fspor.2020.550744
461	Cayol	2020	No	Kinesthetic	No	10.1016/j.bandc.2020.105628
462	Cederström	2020	No	No	No	10.1016/j.jsams.2020.09.004
463	Cesari	2020	MIQ	Kinesthetic	No	10.1038/s41598-020-74020-0
464	Chaudhary	2020	No	No	No	10.1016/j.cmpb.2020.105325
465	Chen	2020	No	No	No	10.1109/TNSRE.2020.3023417
466	Chen	2020b	No	No	No	10.3389/fnins.2020.606949
467	Cheng	2020	No	No	No	10.1109/TBME.2020.2984003
468	Cheng	2020b	No	No	No	10.1109/TNSRE.2020.3048422
469	Chew	2020	No	No	No	10.3389/fneur.2020.605141
470	Cho	2020	No	No	No	10.1109/EMBC44109.2020.9175784
471	Choi	2020	No	No	No	10.3390/brainsci10080512
472	Choi	2020b	No	No	1st person	10.1016/j.compbiomed.2020.104079
473	Chu	2020	No	Kinesthetic	No	10.1088/1741-2552/aba7cd
474	Collazos-Huertas	2020	No	No	No	10.1186/s40708-020-00110-4
475	Collazos-Huertas	2020b	No	No	No	10.3389/fnins.2020.00155
476	Corsi	2020	No	No	No	10.1016/j.neuroimage.2019.116500
477	Cury	2020	No	No	No	10.3389/fnins.2019.01451
478	Daeglau	2020	No	Kinesthetic	1st person	10.3390/s20061620
479	Daeglau	2020b	KVIQ	Kinesthetic	1st person	10.3389/fpsyg.2020.00057
480	Dai	2020	No	No	No	10.1088/1741-2552/ab405f
481	Daly	2020	No	Kinesthetic	No	10.1109/EMBC44109.2020.9176690
482	Daly	2020b	No	No	No	10.3758/s13415-020-00795-4
483	De Bartolo	2020	KVIQ	No	No	10.3390/s20164545
484	Debarnot	2020	MIQ-3	Mixed	Internal	10.1007/s10548-020-00763-8
485	Duan	2020	No	No	No	10.1109/TNSRE.2020.3027004
486	Endestad	2020	No	No	No	10.3389/fnhum.2020.576888
487	Fahimi	2020	No	No	No	10.1109/TNNLS.2020.3016666
488	Fan	2020	No	No	No	10.1007/s11571-020-09649-8
489	Fekih	2020	MIQ-RS	Mixed	1st person	10.3390/nu12041035
490	Fekih	2020b	MIQ-RS	Mixed	Mixed	10.3390/nu12113306
491	Feng	2020	No	No	No	10.1088/1741-2552/abc024
492	Formaggio	2020	No	No	No	10.1177/1550059420911525
493	Foysal	2020	No	No	No	10.1113/JP279794
494	Freer	2020	No	No	No	10.1088/1741-2552/ab57c0
495	Freitas	2020	KVIQ	Mixed	1st person	10.1111/sms.13799
496	Frolov	2020	No	No	No	10.3389/frobt.2020.00088
497	Fu	2020	No	No	No	10.1016/j.jneumeth.2020.108833
498	Fuchs	2020	FPIQ, MIQ-c, MIQ-3	Mixed	Mixed (internal-external)	10.1080/87565641.2020.1788034
499	Furutani	2020	No	Visual	No	10.3389/fpsyt.2020.00746
500	Gao	2020	No	No	No	10.3389/fneur.2020.555733
501	Garakh	2020	No	No	No	10.1016/j.jneumeth.2020.108892
502	Garcia-Moreno	2020	No	No	No	10.3390/s20236730
503	Ghonchi	2020	No	No	No	10.1109/EMBC44109.2020.9176183
504	Ghouse	2020	No	No	No	10.3390/e22070761
505	Giles	2020	No	No	No	10.1109/EMBC44109.2020.9176635
506	Glover	2020	No	Mixed	1st person	10.1007/s00221-020-05756-4
507	Grande-Alonso	2020	MIQ-R	Mixed	No
508	Grosprêtre	2020	No	Kinesthetic	No	10.1249/MSS.0000000000002218
509	Gu	2020	No	No	No	10.1016/j.neuroscience.2020.04.006
510	Gu	2020b	No	No	No	10.1109/EMBC44109.2020.9176442
511	Guggenberger	2020	No	Kinesthetic	No	10.3389/fbioe.2020.00639
512	Guggenberger	2020b	No	Kinesthetic	No	10.3389/fbioe.2020.523866
513	Guilbert	2020	KVIQ-10	Mixed	1st person	10.1007/s00426-020-01399-w
514	Gurudut	2020	No	No	No
515	Gurve	2020	No	No	No	10.1088/1741-2552/ab4dba
516	Haddad	2020	No	No	No	10.1109/EMBC44109.2020.9175394
517	Hang	2020	No	No	No	10.1016/j.cmpb.2020.105466
518	Hasan	2020	No	No	No	10.1155/2020/1838140
519	He	2020	No	No	No	10.1109/TNSRE.2020.2980299
520	He	2020b	No	No	No	10.1523/JNEUROSCI.0208-20.2020
521	He	2020c	No	No	No	10.1109/TNSRE.2019.2961309
522	Hernandez-Martin	2020	No	Kinesthetic	No	10.1364/BOE.399907
523	Hirao	2020	No	Kinesthetic	1st person	10.3389/fpsyg.2020.01588
524	Hosni	2020	No	No	No	10.1109/TNSRE.2020.3038717
525	Hou	2020	No	No	No	10.1088/1741-2552/ab4af6
526	Houde	2020	No	No	No	10.2147/JPR.S226616
527	Huang	2020	No	No	No	10.1109/EMBC44109.2020.9176361
528	Hussain	2020	No	No	No	10.3233/THC-191803
529	Idowu	2020	No	No	No	10.1109/EMBC44109.2020.9176244
530	Irie	2020	No	No	No	10.1152/jn.00574.2019
531	Jacquet	2020	No	Kinesthetic	No	10.1016/j.neuropsychologia.2020.107701
532	Jayasinghe	2020	No	No	No	10.1080/00222895.2020.1723482
533	Jeong	2020	No	No	No	10.1093/gigascience/giaa098
534	Jiang	2020	No	No	No	10.1109/TNSRE.2020.2979464
535	Jiang	2020b	No	No	No	10.3389/fnhum.2020.00231
536	Jiao	2020	No	No	No	10.1109/TNSRE.2020.3040984
537	Jin	2020	No	No	No	10.1109/TNSRE.2020.3020975
538	Jin	2020b	No	No	No	10.1109/TNNLS.2020.3015505
539	Ju	2020	No	No	No	10.1109/EMBC44109.2020.9175344
540	Kanoga	2020	No	No	No	10.3389/fnhum.2020.00173
541	Kant	2020	No	No	No	10.1016/j.jneumeth.2020.108886
542	Kashif	2020	No	Kinesthetic	No	10.1159/000511916
543	Kato	2020	No	No	No	10.1109/EMBC44109.2020.9176612
544	Kaur	2020	No	No	No	10.1177/1545968320962498
545	Khalaf	2020	No	No	No	10.1186/s12938-020-00765-4
546	Khare	2020	No	No	No	10.1016/j.cmpb.2020.105722
547	Kisiel-Sajewicz	2020	No	Kinesthetic	No	10.1186/s12891-020-03694-4
548	Korbus	2020	No	Kinesthetic	Internal	10.1016/j.jht.2020.10.017
549	Kostas	2020	No	No	No	10.1088/1741-2552/abb7a7
550	Kotewaga	2020	No	Kinesthetic	No	10.1016/j.bbr.2020.113046
551	Kraeutner	2020	MIQ-RS	Kinesthetic	1st person	10.1038/s41598-020-78120-9
552	Krüger	2020	VMIQ-2	Kinesthetic	1st person	10.1038/s41598-020-76214-y
553	Krüger	2020b	VMIQ-2	Mixed	1st person	10.1016/j.concog.2020.102970
554	Kuzovkin	2020	No	No	No	10.1088/1741-2552/ab6d0b
555	Kwon	2020	No	Kinesthetic	No	10.1371/journal.pone.0230491
556	Lanata	2020	MIQ-3	Mixed	1st person/internal	10.3389/fnins.2019.01431
557	Laurin	2020	MIQ-3	Mixed	No	10.1080/02701367.2020.1826391
558	Lee	2020	KVIQ	Kinesthetic	1st person	10.1080/00222895.2020.1774491
559	Lee	2020b	No	No	No	10.3389/fnhum.2020.00321
560	León	2020	No	No	No	10.1371/journal.pone.0234178
561	Li	2020	No	No	No	10.1109/TNSRE.2020.3037326
562	Li	2020b	No	No	No	10.3390/e22121356
563	Liepert	2020	No	No	No	10.1186/s13102-020-00212-w
564	Lin	2020	No	No	No	10.1109/EMBC44109.2020.9176484
565	Linding-León	2020	No	No	No	10.3389/fnins.2020.559858
566	Lioi	2020	No	Kinesthetic	No	10.3389/fnhum.2020.00037
567	Lioi	2020b	No	Kinesthetic	No	10.1038/s41597-020-0498-3
568	Liu	2020	No	No	No	10.1088/1741-2552/ab914d
569	Liu	2020b	No	No	No	10.3389/fnins.2020.587520
570	Liu	2020c	No	Kinesthetic	No	10.1016/j.compbiomed.2020.103618
571	Lun	2020	No	No	No	10.3389/fnhum.2020.00338
572	Luo	2020	No	No	No	10.1016/j.cmpb.2020.105464
573	Ma	2020	No	Kinesthetic	No	10.1038/s41597-020-0535-2
574	Ma	2020b	No	No	No	10.1088/1741-2552/ab6f15
575	Magnuson	2020	No	Kinesthetic	No	10.1016/j.neulet.2020.135530
576	Mallik	2020	No	No	No	10.1016/j.arrct.2020.100081
577	Mane	2020	No	No	No	10.1109/EMBC44109.2020.9175874
578	Martineau	2020	No	No	No	10.1080/00016489.2020.1842905
579	Matsukawa	2020	No	No	No	10.1152/japplphysiol.00392.2020
580	Mattia	2020	No	Kinesthetic	1st person	10.1186/s12883-020-01826-w
581	Mehler	2020	KVIQ	Kinesthetic	No	10.3389/fnhum.2020.00226
582	Meng	2020	MIQ-R	Kinesthetic	No	10.1016/j.physbeh.2020.113084
583	Menicucci	2020	MIQ-3	Mixed	Mixed (1st-3rd)	10.1016/j.neuroscience.2020.07.038
584	Miao	2020	No	No	No	10.1155/2020/1981728
585	Miao	2020b	No	Kinesthetic	No	10.1155/2020/8882764
586	Miladinovic	2020	No	No	No	10.1109/EMBC44109.2020.9176651
587	Miladinovic	2020b	No	No	No	10.1016/j.cmpb.2020.105808
588	Monaco	2020	VMIQ-2	Mixed	Mixed (internal/1st-external/3rd)	10.1016/j.neuroimage.2020.116981
589	Mori	2020	No	No	No	10.1371/journal.pone.0240998
590	Moslehi	2020	No	No	No	10.1109/EMBC44109.2020.9175808
591	Mousavi	2020	No	No	No	10.1088/1741-2552/abaa9d
592	Nakano	2020	No	No	No	10.3390/brainsci10060332
593	Naro	2020	No	Kinesthetic	No	10.3390/brainsci10100746
594	Nazeer	2020	No	Kinesthetic	No	10.3390/s20236995
595	Neige	2020	No	Kinesthetic	No	10.1016/j.neuroscience.2020.03.038
596	Okawada	2020	No	Kinesthetic	1st person	10.3233/RNN-201030
597	Orlandi	2020	No	Mixed	1st person	10.1007/s10548-020-00760-x
598	Orset	2020	No	Kinesthetic	No	10.1109/TBME.2020.3001981
599	Ortiz	2020	No	No	No	10.3389/fbioe.2020.00735
600	Ortiz	2020b	No	No	No	10.3389/fnbot.2020.00048
601	Ortiz	2020c	No	Visual	Mixed (1st-3rd)	10.1142/S0129065720500380
602	Ota	2020	JMIQ-R (Japanese version MIQ-R)	No	No	10.3389/fnins.2020.00034
603	Ozdenizci	2020	No	No	No	10.1109/access.2020.2971600
604	Paravlic	2020	No	No	No	10.1186/s13018-020-01964-4
605	Persichetti	2020	No	No	No	10.1016/j.cub.2020.02.046
606	Peterson	2020	KVIQ-10	Kinesthetic	No	10.1016/j.heliyon.2020.e03425
607	Phang	2020	No	No	No	10.1109/TNSRE.2020.3038657
608	Podda	2020	KVIQ	Mixed	1st person	10.1038/s41598-020-79095-3
609	Power	2020	MIQ-RS	No	1st person	10.1088/2057-1976/ab872c
610	Qi	2020	No	No	No	10.1155/2020/8890477
611	Quiles	2020	No	No	No	10.3390/ijerph17030699
612	Rahman	2020	No	No	No	10.1007/s13755-020-00106-8
613	Rahman	2020b	No	No	No	10.1186/s40708-020-00108-y
614	Ren	2020	No	No	1st person	10.1109/TNSRE.2020.3001990
615	Ribas	2020	No	No	No	10.1080/09593985.2020.1839985
616	Riquelme-Ros	2020	No	No	No	10.3390/s20164452
617	Riyad	2020	No	No	No	10.1016/j.jneumeth.2020.109037
618	Roberts	2020	No	No	No	10.1007/s00221-020-05939-z
619	Romero-Laiseca	2020	No	No	No	10.1109/TNSRE.2020.2974056
620	Roy	2020	No	No	No	10.1016/j.compbiomed.2020.103822
621	Roy	2020b	No	No	No	10.3389/fnins.2020.00918
622	Roy	2020c	No	No	No	10.1088/1741-2552/abbd21
623	Ruotolo	2020	No	No	No	10.1007/s00426-020-01359-4
624	Rybar	2020	No	No	No	10.1109/EMBC44109.2020.9176314
625	Sadiq	2020	No	No	No	10.3390/s20185283
626	Salik Sengul	2020	No	No	No	10.1016/j.explore.2020.02.001
627	Schiavo	2020	No	No	No	10.1139/apnm-2020-0124
628	Schlatter	2020	MIQ-R	Mixed	No	10.1016/j.ijpsycho.2020.04.011
629	Sebastián-Ramagosa	2020b	No	No	No	10.3389/fnins.2020.00582
630	Shahtalebi	2020	No	No	No	10.1109/EMBC44109.2020.9176001
631	Shams	2020	No	No	No	10.3233/BME-201081
632	Shamsi	2020	No	No	No	10.1109/EMBC44109.2020.9175627
633	She	2020	No	No	No	10.1155/2020/3287589
634	She	2020b	No	No	No	10.1007/s11517-020-02227-4
635	Shepherd	2020	No	No	No	10.1080/09593985.2018.1548047
636	Song	2020	No	No	No	10.1186/s12984-020-0651-4
637	Sosnik	2020	No	Kinesthetic	No	10.1088/1741-2552/ab59a7
638	Souto	2020b	No	Visual	Mixed (1st-3rd)	10.3233/NRE-192931
639	Spina	2020	No	No	No	10.1016/j.neuroscience.2020.01.042
640	Spychala	2020	No	Kinesthetic	No	10.1016/j.neuroscience.2020.01.042
641	Stefano	2020	No	Kinesthetic	No	10.1088/2057-1976/ab8992
642	Stiso	2020	No	No	No	10.1088/1741-2552/ab9064
643	Su	2020	No	No	No	10.1088/1361-6579/aba07b
644	Sulpizio	2020	No	No	No	10.1016/j.neuroscience.2020.03.019
645	Suma	2020	No	No	No	10.1088/1741-2552/abc0b4
646	Sun	2020	No	No	No	10.1007/s11571-020-09608-3
647	Szynkiewicz	2020	KVIQ	Mixed	Internal	10.1007/s00455-020-10164-5
648	Szynkiewicz	2020b	No	Mixed	Mixed (internal-external)	10.1055/s-0040-1709204
649	Talukdar	2020	No	No	No	10.1088/1741-2552/ab53f1
650	Tang	2020	No	No	No	10.1016/j.jneumeth.2020.108829
651	Tang	2020b	No	No	No	10.3390/e22010096
652	Tariq	2020	No	Kinesthetic	No	10.1371/journal.pone.0230184
653	Thirugnanasambandam	2020	No	No	No	10.1016/j.clinph.2020.01.011
654	Tidare	2020	No	Kinesthetic	1st person	10.1088/1741-2552/abd007
655	Togha	2020	No	No	No	10.1088/2057-1976/ab70e7
656	Torkamani-Azar	2020	No	No	No	10.1109/EMBC44109.2020.9175929
657	Trapero-Asenjo	2020	MIQ-3	Mixed	Mixed (internal/1st-external/3rd)	10.1016/j.msksp.2020.102313
658	Van de Walle de Ghelcke	2020	MIQ-R	Mixed	Mixed (internal/1st-external/3rd)	10.1111/jnp.12220
659	Varsehi	2020	No	No	No	10.1016/j.neunet.2020.11.002
660	Velasquez-Martinez	2020	No	No	No	10.3390/brainsci10100707
661	Velasquez-Martinez	2020b	No	No	No	10.3390/e22060703
662	Velasquez-Martinez	2020c	No	No	No	10.3389/fnins.2020.00714
663	Wallwork	2020	No	No	No	10.7717/peerj.8553
664	Wang	2020	No	No	No	10.1063/1.5142343
665	Wang	2020b	No	No	No	10.1177/1545968319899919
666	Wider	2020	No	Kinesthetic	No	10.1007/s00221-020-05751-9
667	Williamson	2020	No	No	No	10.1371/journal.pone.0233603
668	Wriessnegger	2020	No	No	1st person	10.3389/fnhum.2020.576241
669	Xu	2020	No	No	No	10.31083/j.jin.2020.02.1269
670	Xu	2020b	No	No	No	10.3390/s20123496
671	Xue	2020	No	No	No	10.1155/2020/8863223
672	Yang	2020	No	No	No	10.1109/EMBC44109.2020.9176738
673	Yang	2020	No	No	No	10.1016/j.jecp.2020.105033
674	Yoo	2020	No	Kinesthetic	1st person	10.3389/fnbeh.2020.00077
675	Yoxon	2020	No	Mixed	1st person	10.1016/j.bbr.2020.112685
676	Zapala	2020	No	No	No	10.1038/s41598-020-59222-w
677	Zapparoli	2020	VMIQ	Kinesthetic	1st person	10.1038/s41598-020-65820-5
678	Zapparoli	2020b	No	No	1st person- 3rd person	10.1002/hbm.25123
679	Zhang	2020	No	No	No	10.1523/ENEURO.0222-19.2019
680	Zhang	2020b	No	No	No	10.1109/EMBC44109.2020.9176705
681	Zhang	2020c	No	No	No	10.1109/JBHI.2020.2967128
682	Zhang	2020d	No	No	No	10.1088/1741-2552/abca16
683	Zhang	2020e	No	No	No	10.1155/2020/1683013
684	Zhang	2020f	No	No	No	10.3390/s20164485
685	Zhang	2020g	No	No	No	10.1016/j.neunet.2020.12.013
686	Zhang	2020h	No	No	No	10.1088/1741-2552/ab7264
687	Zhang	2020i	MIQ-RS	Mixed	Mixed	10.1016/j.ijpsycho.2019.10.008
688	Zhang	2020j	No	No	No	10.3390/s20174749
689	Zhang	2020k	No	No	No	10.1109/TNSRE.2020.2987529
690	Zhao	2020	No	No	No	10.1155/2020/7285057
691	Zheng	2020	No	No	No	10.1007/s11517-020-02176-y
692	Zheng	2020b	No	No	No	10.1155/2020/6056383
693	Zhuang	2020	KVIQ-10	Mixed	1st person	10.1016/j.aap.2020.105581
694	Zuo	2020	No	No	No	10.1007/s11571-019-09560-x
695	Zuo	2020b	No	No	No	10.1016/j.jneumeth.2020.108725
